# PIPETS: A statistically informed, gene-annotation agnostic analysis method to study bacterial termination using 3’-end sequencing

**DOI:** 10.1101/2024.03.18.585559

**Authors:** Quinlan Furumo, Michelle Meyer

## Abstract

**Background:** Over the last decade the drop in short-read sequencing costs has allowed experimental techniques utilizing sequencing to address specific biological questions to proliferate, oftentimes outpacing standardized or effiective analysis approaches for the data generated. There are growing amounts of bacterial 3’-end sequencing data, yet there is currently no commonly accepted analysis methodology for this datatype. Most data analysis approaches are somewhat *ad hoc* and, despite the presence of substantial signal within annotated genes, focus on genomic regions outside the annotated genes (e.g. 3’ or 5’ UTRs). Furthermore, the lack of consistent systematic analysis approaches, as well as the absence of genome-wide ground truth data, make it impossible to compare conclusions generated by diffierent labs, using diffierent organisms.

**Results:** We present PIPETS, (**P**oisson **I**dentification of **PE**aks from **T**erm-**S**eq data), an R package available on Bioconductor that provides a novel analysis method for 3’-end sequencing data. PIPETS is a statistically informed, gene-annotation agnostic methodology. Across two diffierent datasets from two diffierent organisms, PIPETS identified significant 3’-end termination signal across a wider range of annotated genomic contexts than existing analysis approaches, suggesting that existing approaches may miss biologically relevant signal. Furthermore, assessment of the previously called 3’-end positions not captured by PIPETS showed that they were uniformly very low coverage.

**Conclusions:** PIPETS provides a broadly applicable platform to explore and analyze 3’-end sequencing data sets from across diffierent organisms. It requires only the 3’-end sequencing data, and is broadly accessible to non-expert users.
