## Supplemental Table 1 for "PIPETS: A statistically informed, gene-annotation agnostic analysis method to study bacterial termination using 3’-end sequencing"

File	File Raw Read Depth	File Read Depth with Read Quality >= 30	theshAdjust	Run Time (seconds)	Top Strand Cutoff	Top Strand Total Peaks	Comp Strand Cutoff	Comp Strand Total Peaks
Warrier_ND0min	4290886	3935391	0.55	62.75	989	109	1271	86
Warrier_ND0min	4290886	3935391	0.75	101.441	37	1017	32	709
Warrier_ND0min	4290886	3935391	0.95	361.421	5	5988	4	6076
Warrier_ND30min	21498812	19921172	0.55	225.484	3276	135	5160	92
Warrier_ND30min	21498812	19921172	0.75	337.609	170	1134	153	750
Warrier_ND30min	21498812	19921172	0.95	1213.75	19	5391	13	6416
Dar_Amp1	2486066	708446	0.55	34.138	30848	3	1377	9
Dar_Amp1	2486066	708446	0.75	35.624	995	17	94	103
Dar_Amp1	2486066	708446	0.95	58.51	3	1358	2	1485
Dar_Amp2	2666664	796564	0.55	35.057	19494	3	1231	15
Dar_Amp2	2666664	796564	0.75	41.094	799	21	104	118
Dar_Amp2	2666664	796564	0.95	51.799	3	1488	3	1271
Dar_Amp3	1833682	504762	0.55	28.891	9808	4	960	13
Dar_Amp3	1833682	504762	0.75	29.89	431	23	87	98
Dar_Amp3	1833682	504762	0.95	38.291	3	1108	3	981
Dar_Bac1	1682567	551474	0.55	29.439	6939	5	576	18
Dar_Bac1	1682567	551474	0.75	29.097	251	39	59	150
Dar_Bac1	1682567	551474	0.95	44.68	3	1227	2	1486
Dar_Bac2	1422658	449374	0.55	27.801	12703	3	760	10
Dar_Bac2	1422658	449374	0.75	28.091	239	33	45	136
Dar_Bac2	1422658	449374	0.95	41.461	2	1532	2	1330
Dar_Bac3	3958313	1080336	0.55	39.642	47166	2	2441	9
Dar_Bac3	3958313	1080336	0.75	38.372	3634	9	159	88
Dar_Bac3	3958313	1080336	0.95	59.386	4	1350	3	1400
Dar_Cap1	954436	233795	0.55	24.04	5196	4	454	9
Dar_Cap1	954436	233795	0.75	24.893	94	40	25	117
Dar_Cap1	954436	233795	0.95	30.858	2	1054	2	879
Dar_Cap2	1974762	631853	0.55	40.709	11213	4	747	17
Dar_Cap2	1974762	631853	0.75	34.052	356	35	76	138
Dar_Cap2	1974762	631853	0.95	63.199	3	1290	2	1488
Dar_Cap3	2048748	614135	0.55	32.581	11426	4	1082	12
Dar_Cap3	2048748	614135	0.75	33.051	402	31	88	105
Dar_Cap3	2048748	614135	0.95	48.186	3	1237	3	1071
Dar_Ctrl1	2379543	658450	0.55	35.029	37457	1	1894	8
Dar_Ctrl1	2379543	658450	0.75	32.955	2564	9	111	76
Dar_Ctrl1	2379543	658450	0.95	51.223	3	1178	2	1323
Dar_Ctrl2	3418364	897903	0.55	42.437	12066	4	988	17
Dar_Ctrl2	3418364	897903	0.75	62.109	134	88	38	271
Dar_Ctrl2	3418364	897903	0.95	126.279	2	2989	2	2691
Dar_Em1	1561814	408605	0.55	28.971	10403	4	986	9
Dar_Em1	1561814	408605	0.75	27.991	404	21	76	81
Dar_Em1	1561814	408605	0.95	39.195	3	951	2	1087
Dar_Em2	1202993	350272	0.55	27.738	6084	5	585	13
Dar_Em2	1202993	350272	0.75	29.86	195	36	47	117
Dar_Em2	1202993	350272	0.95	42.299	2	1198	2	1068
Dar_Em3	1916132	532634	0.55	33.965	6186	6	906	13
Dar_Em3	1916132	532634	0.75	37.076	231	46	72	123
Dar_Em3	1916132	532634	0.95	53.118	3	1229	2	1396
Dar_Km1	1430732	502298	0.55	38.496	11354	4	485	22
Dar_Km1	1430732	502298	0.75	32.238	266	37	54	152
Dar_Km1	1430732	502298	0.95	45.666	3	1159	2	1314
Dar_Km2	840467	275437	0.55	25.19	2885	6	340	18
Dar_Km2	840467	275437	0.75	26.108	100	53	38	123
Dar_Km2	840467	275437	0.95	35.026	2	1087	2	975
Dar_Km3	2778226	873641	0.55	36.977	16656	4	913	18
Dar_Km3	2778226	873641	0.75	38.737	508	35	84	160
Dar_Km3	2778226	873641	0.95	67.663	3	1672	2	1923
Dar_Lb1	3817583	1412922	0.55	41.498	796	55	634	58
Dar_Lb1	3817583	1412922	0.75	62.84	98	353	112	307
Dar_Lb1	3817583	1412922	0.95	113.264	3	2992	3	2642
Dar_Lb2	6622210	1847763	0.55	55.637	1769	33	1274	33
Dar_Lb2	6622210	1847763	0.75	70.89	267	185	239	196
Dar_Lb2	6622210	1847763	0.95	126.318	4	2492	3	2772
Dar_Lb3	5388954	1897909	0.55	52.803	1222	43	1107	40
Dar_Lb3	5388954	1897909	0.75	58.66	160	286	178	257
Dar_Lb3	5388954	1897909	0.95	148.016	3	3574	3	3194
Dar_Lm1	2587881	720394	0.55	32.456	35145	1	2113	7
Dar_Lm1	2587881	720394	0.75	53.206	2356	9	109	80
Dar_Lm1	2587881	720394	0.95	53.432	3	1300	2	1404
Dar_Lm2	1226402	387776	0.55	26.405	4285	4	650	15
Dar_Lm2	1226402	387776	0.75	25.32	135	52	59	116
Dar_Lm2	1226402	387776	0.95	37.874	2	1319	2	1179
Dar_Lm3	3257323	937235	0.55	33.756	65455	1	2971	6
Dar_Lm3	3257323	937235	0.75	33.021	4693	8	167	67
Dar_Lm3	3257323	937235	0.95	50.808	4	1197	3	1214
Dar_Oflox1	1597786	483187	0.55	26.406	5061	6	769	14
Dar_Oflox1	1597786	483187	0.75	26.712	179	55	69	119
Dar_Oflox1	1597786	483187	0.95	41.07	3	1139	2	1309
Dar_Oflox2	3267156	897549	0.55	35.676	34108	2	1698	9
Dar_Oflox2	3267156	897549	0.75	36.982	1467	15	125	104
Dar_Oflox2	3267156	897549	0.95	55.321	4	1219	3	1280
Dar_Oflox3	2401726	670410	0.55	31.395	28074	2	1745	8
Dar_Oflox3	2401726	670410	0.75	31.633	954	18	117	87
Dar_Oflox3	2401726	670410	0.95	46.768	3	1231	3	1106
