## Additional Datafile 2 for "PIPETS: A statistically informed, gene-annotation agnostic analysis method to study bacterial termination using 3’-end sequencing"

chrom	HighestPeak	HighestPeakReadCoverage	LowestPeakCoord	HighestPeakCoord	InsideGene	EndOfGene	BeforeGene	PIPETS_Only	Strand
AL009126.3	3112	303	3111	3112		[gene=dnaN]	[gene=recF]	No	Top
AL009126.3	9494	691	9493	9494		[gene=gyrA]	[gene=rrnO-16S]	No	Top
AL009126.3	17434	572	17433	17436		[gene=guaB]	[gene=dacA]	No	Top
AL009126.3	20844	992	20843	20845		[gene=tboS]	[gene=serS]	Yes	Top
AL009126.3	22196	548	22196	22197		[gene=serS]	[gene=trnSL-Ser1]	No	Top
AL009126.3	22387	328	22387	22387		[gene=trnSL-Ser1]		Yes	Top
AL009126.3	22463	1747	22462	22464		[gene=trnSL-Ser1]		Yes	Top
AL009126.3	26686	8138	26685	26690	[gene=scr]		[gene=dnaX]	Yes	Top
AL009126.3	26734	554	26732	26735		[gene=scr]	[gene=dnaX]	Yes	Top
AL009126.3	42895	244	42895	42895		[gene=dnaH]	[gene=trmNF]	No	Top
AL009126.3	44796	270	44796	44797		[gene=abrB]		No	Complement
AL009126.3	47679	301	47679	47679		[gene=metS]	[gene=dayD]	No	Top
AL009126.3	53057	457	53054	53059		[gene=veg]	[gene=sspF]	No	Top
AL009126.3	55713	596	55712	55714		[gene=ridA]	[gene=spoVG]	No	Top
AL009126.3	56225	589	56224	56226		[gene=spoVG]	[gene=glmU]	No	Top
AL009126.3	59438	748	59437	59439		[gene=ctc]	[gene=pth]	No	Top
AL009126.3	70070	955	70069	70072		[gene=yabR]	[gene=trnSL-Glu1]	No	Top
AL009126.3	70379	784	70378	70380		[gene=trnSL-Glu1]	[gene=spoIIE]	Yes	Top
AL009126.3	78945	1096	78944	78947		[gene=ftsH]	[gene=coaX]	No	Top
AL009126.3	82734	576	82734	82735		[gene=cysK]	[gene=pabB]	No	Top
AL009126.3	90273	273	90271	90274		[gene=lysS]	[gene=rrnJ-16S]	No	Top
AL009126.3	95771	868	95771	95771		[gene=trnJ-Leu1]	[gene=trnJ-Ala]	Yes	Top
AL009126.3	95950	258	95950	95955		[gene=trnJ-Leu2]	[gene=rrnW-16S]	Yes	Top
AL009126.3	105670	342	105670	105670	[gene=clpC]		[gene=radA]	Yes	Top
AL009126.3	106056	615	106056	106057		[gene=clpC]	[gene=radA]	No	Top
AL009126.3	112758	369	112758	112759			[gene=cysE]	Yes	Top
AL009126.3	119065	1863	119063	119066		[gene=rplK]	[gene=rplA]	No	Top
AL009126.3	121029	7326	121023	121030		[gene=rplL]	[gene=rlmG]	No	Top
AL009126.3	129212	384	129211	129214		[gene=rpoC]	[gene=rulS]	No	Top
AL009126.3	132839	205	132839	132842		[gene=fusA]	[gene=tufA]	No	Top
AL009126.3	134113	6014	134096	134115		[gene=tufA]	[gene=ybaC]	No	Top
AL009126.3	135321	244	135320	135322			[gene=rplC]	Yes	Top
AL009126.3	137147	456	137147	137147	[gene=rplW]		[gene=rplB]	Yes	Top
AL009126.3	138187	357	138177	138190		[gene=rplB]	[gene=rplV]	No	Top
AL009126.3	149907	288	149907	149907		[gene=rpoA]	[gene=rplQ]	No	Top
AL009126.3	150380	1159	150378	150392		[gene=rplQ]	[gene=ecfA]	No	Top
AL009126.3	154740	1503	154740	154740		[gene=rpsI]	[gene=ybaJ]	No	Top
AL009126.3	165905	3943	165901	165905		[gene=trnI-Thr]	[gene=trnI-Ala]	Yes	Top
AL009126.3	194279	128075	194278	194279	[gene=trnSL-Glu2]		[gene=trnSL-Gln2]	Yes	Top
AL009126.3	194360	1294	194360	194362		[gene=trnSL-Val1]	[gene=trnSL-Gln2]	Yes	Top
AL009126.3	194653	523	194652	194654		[gene=trnSL-Gln2]	[gene=sigW]	Yes	Top
AL009126.3	196080	597	196079	196081		[gene=rsiW]	[gene=cdaA]	No	Top
AL009126.3	202125	575	202124	202126		[gene=glmS]	[gene=ybbU]	No	Top
AL009126.3	230778	208	230778	230779		[gene=ybyB]		No	Complement
AL009126.3	232973	364	232973	232974		[gene=glpQA]		No	Complement
AL009126.3	233011	681	233011	233012		[gene=ybeC]		No	Top
AL009126.3	245086	222	245086	245087		[gene=purT]	[gene=mpr]	No	Top
AL009126.3	294617	243	294617	294618		[gene=yccF]		No	Top
AL009126.3	309326	272	309326	309327		[gene=znuA]	[gene=znuC]	No	Top
AL009126.3	314839	516	314838	314840		[gene=yceF]	[gene=yceG]	No	Top
AL009126.3	332438	315	332437	332438		[gene=lctP]		No	Top
AL009126.3	339143	1041	339141	339143		[gene=nadE]		No	Top
AL009126.3	409129	259	409129	409129		[gene=tcyC]	[gene=yczE]	No	Complement
AL009126.3	430124	272	430123	430124		[gene=phrC]		No	Top
AL009126.3	436030	447	436029	436031		[gene=pbtQ]		No	Top
AL009126.3	474650	221	474649	474650			[gene=amj]	Yes	Top
AL009126.3	509353	343	509352	509353		[gene=ddlA]	[gene=murF]	No	Top
AL009126.3	512685	915	512684	512686		[gene=cshA]	[gene=ydbS]	No	Top
AL009126.3	519329	1209	519327	519332		[gene=ndoA]	[gene=rsbRA]	No	Top
AL009126.3	528873	33926	528871	528873	[gene=trnS-Ser]	[gene=trnS-Asn]	[gene=trnS-Leu1]	Yes	Top
AL009126.3	529060	42168	529058	529060	[gene=trnS-Gln]	[gene=trnS-Glu]	[gene=trnS-Leu2]	Yes	Top
AL009126.3	529458	419	529458	529459		[gene=trnS-Leu2]		Yes	Top
AL009126.3	532586	145	532586	532586	[gene=sncO]			Yes	Complement
AL009126.3	559513	1036	559512	559514		[gene=cspC]		No	Top
AL009126.3	635293	184	635293	635293		[gene=trnE-Gly]	[gene=rrnE-16S]	Yes	Top
AL009126.3	640518	1109	640513	640520		[gene=trnE-Asp]	[gene=thiL]	Yes	Top
AL009126.3	648743	236	648743	648743		[gene=tatCY]		No	Top
AL009126.3	677866	193	677866	677866		[gene=bdhA]		No	Complement
AL009126.3	692701	301	692700	692702		[gene=yebA]	[gene=guaA]	No	Top
AL009126.3	694338	1684	694336	694338		[gene=guaA]	[gene=pbuG]	No	Top
AL009126.3	694607	592	694606	694608		[gene=gswC]	[gene=pbuG]	Yes	Top
AL009126.3	731972	1121	731971	731973		[gene=gatB]		Yes	Top
AL009126.3	736149	238	736148	736150		[gene=srfP]	[gene=dagK]	No	Top
AL009126.3	737420	263	737420	737420		[gene=dagK]	[gene=rlmCD]	No	Top
AL009126.3	753163	332	753163	753164		[gene=yeeI]	[gene=cotK]	No	Top
AL009126.3	788674	338	788673	788674	[gene=yetK]	[gene=calJ]		Yes	Top
AL009126.3	798285	403	798285	798286		[gene=ltaSA]	[gene=spmH]	No	Top
AL009126.3	825748	826	825747	825749		[gene=fecC]	[gene=fecD]	No	Complement
AL009126.3	842010	739	842010	842011		[gene=ltaSB]		No	Complement
AL009126.3	854305	277	854305	854306		[gene=treR]	[gene=hypO]	No	Top
AL009126.3	924209	636	924208	924210		[gene=yfhC]		No	Top
AL009126.3	938205	538	938205	938206		[gene=sspE]	[gene=ygaB]	No	Top
AL009126.3	944962	296	944961	944962		[gene=perR]		No	Top
AL009126.3	951656	11829	951655	951656	[gene=asnTA]	[gene=rrnD-5S]	[gene=trnD-Asp]	Yes	Top
AL009126.3	951753	63772	951747	951755	[gene=trnD-Ser]	[gene=asnTA]	[gene=trnD-Phe]	Yes	Top
AL009126.3	951953	808	951951	951953		[gene=trnD-Val]	[gene=trnD-Trp]	Yes	Top
AL009126.3	952219	348	952216	952219	[gene=trnD-Thr]	[gene=trnD-Phe]	[gene=trnD-Gln]	Yes	Top
AL009126.3	952394	155	952394	952394		[gene=trnD-Tyr]	[gene=cysTA]	Yes	Top
AL009126.3	952470	8585	952468	952470	[gene=trnD-Trp]	[gene=trnD-Tyr]	[gene=leuTA]	Yes	Top
AL009126.3	952570	730	952570	952570	[gene=trnD-His]	[gene=trnD-Trp]	[gene=leuTA]	Yes	Top
AL009126.3	952947	10242	952945	952947	[gene=leuTA]	[gene=cysTA]	[gene=leuTB]	Yes	Top
AL009126.3	953334	211	953334	953335		[gene=leuTB]		Yes	Top
AL009126.3	953342	581	953341	953344		[gene=spo0M]		No	Complement
AL009126.3	967197	505	967192	967198		[gene=trnSL-Gly1]		Yes	Top
AL009126.3	984214	7643	984212	984216		[gene=cspB]		No	Complement
AL009126.3	988419	419	988418	988420		[gene=tcyP]		No	Top
AL009126.3	1004945	342	1004934	1004945		[gene=glpK]	[gene=glpD]	No	Top
AL009126.3	1006675	982	1006674	1006677		[gene=glpD]	[gene=pgcA]	No	Top
AL009126.3	1032028	266	1032028	1032028		[gene=yhdP]		No	Complement
AL009126.3	1038827	430	1038826	1038827		[gene=yhdX]	[gene=mscY]	No	Top
AL009126.3	1055136	304	1055136	1055138		[gene=yheA]		No	Top
AL009126.3	1056510	218	1056510	1056510			[gene=yhaX]	Yes	Top
AL009126.3	1056579	587	1056578	1056580			[gene=yhaX]	Yes	Top
AL009126.3	1073842	326	1073841	1073843		[gene=yhaH]	[gene=scoC]	No	Complement
AL009126.3	1074602	365	1074602	1074602		[gene=trpP]	[gene=yhaH]	No	Complement
AL009126.3	1076501	255	1076500	1076502		[gene=hinT]	[gene=serC]	No	Complement
AL009126.3	1100904	316	1100904	1100904		[gene=yhfK]	[gene=lcfB]	No	Top
AL009126.3	1156505	229	1156505	1156507		[gene=wprA]		No	Top
AL009126.3	1204688	391	1204687	1204688		[gene=yjzD]		No	Complement
AL009126.3	1219137	294	1219136	1219138		[gene=tboWA]	[gene=trpS]	Yes	Complement
AL009126.3	1221549	693	1221549	1221551		[gene=oppA]	[gene=oppB]	No	Top
AL009126.3	1228139	284	1228137	1228140		[gene=spxA]		No	Top
AL009126.3	1233134	241	1233134	1233135		[gene=pepF]	[gene=roxS]	No	Top
AL009126.3	1233544	2077	1233543	1233545		[gene=roxS]		Yes	Top
AL009126.3	1248608	975	1248607	1248609		[gene=fabI]	[gene=cotO]	No	Top
AL009126.3	1258466	252	1258466	1258466		[gene=mswA]	[gene=metI]	Yes	Top
AL009126.3	1262862	3744	1262859	1262862		[gene=trnSL-Val2]		Yes	Top
AL009126.3	1262895	1651	1262894	1262896		[gene=trnSL-Val2]		Yes	Top
AL009126.3	1276328	573	1276324	1276329		[gene=yjdF]		No	Top
AL009126.3	1300318	744	1300317	1300319		[gene=ndh]	[gene=uxaC]	No	Top
AL009126.3	1313795	272	1313795	1313795		[gene=yjoA]	[gene=yjnA]	No	Complement
AL009126.3	1349432	264	1349431	1349433		[gene=pitB]	[gene=spoIISA]	No	Complement
AL009126.3	1369835	248	1369835	1369835		[gene=pgl]		No	Complement
AL009126.3	1378468	281	1378467	1378468		[gene=pswB]	[gene=proB]	Yes	Top
AL009126.3	1385680	331	1385680	1385680		[gene=mswB]	[gene=metE]	Yes	Complement
AL009126.3	1391672	447	1391672	1391673		[gene=tswB]	[gene=thiU]	Yes	Complement
AL009126.3	1410768	524	1410766	1410769	[gene=ykoY]	[gene=mnrW]		Yes	Top
AL009126.3	1427031	358	1427031	1427032		[gene=mswD]	[gene=mtnW]	Yes	Top
AL009126.3	1439344	254	1439344	1439345		[gene=qswA]	[gene=queC]	Yes	Top
AL009126.3	1461404	2418	1461401	1461405		[gene=ptsI]	[gene=splB]	No	Top
AL009126.3	1483643	902	1483641	1483644		[gene=fsrA]		Yes	Top
AL009126.3	1484834	205	1484833	1484835	[gene=ykuK]		[gene=abbA]	Yes	Top
AL009126.3	1485358	240	1485357	1485359		[gene=abbA]	[gene=ykuL]	No	Top
AL009126.3	1489732	722	1489731	1489733		[gene=dapH]	[gene=dapI]	No	Top
AL009126.3	1494405	386	1494404	1494406		[gene=rok]		No	Top
AL009126.3	1511884	207	1511884	1511884		[gene=ykoA]		No	Complement
AL009126.3	1533327	408	1533327	1533327		[gene=pdhD]		No	Top
AL009126.3	1548364	599	1548363	1548364		[gene=ylaH]		No	Top
AL009126.3	1552734	237	1552733	1552734		[gene=ylaN]	[gene=ftsW]	No	Top
AL009126.3	1557671	332	1557671	1557671		[gene=pycA]		No	Top
AL009126.3	1557993	59	1557992	1557993		[gene=ctaA]		No	Complement
AL009126.3	1576020	2596	1576019	1576022		[gene=rpmF]	[gene=gerR]	No	Top
AL009126.3	1613324	722	1613323	1613326		[gene=iswA]	[gene=ileS]	Yes	Top
AL009126.3	1636123	273	1636122	1636123		[gene=sirC]		No	Top
AL009126.3	1655558	1166	1655557	1655562		[gene=rpmB]		No	Complement
AL009126.3	1665612	4603	1665610	1665614		[gene=acpA]	[gene=rnc]	No	Top
AL009126.3	1666490	292	1666487	1666490		[gene=rnc]	[gene=smc]	No	Top
AL009126.3	1674169	1721	1674166	1674170		[gene=ylqC]	[gene=ylqD]	No	Top
AL009126.3	1676436	7026	1676433	1676437		[gene=rplS]	[gene=rbgA]	No	Top
AL009126.3	1718721	311	1718721	1718721		[gene=rpsB]	[gene=tsf]	No	Top
AL009126.3	1719730	1206	1719729	1719731		[gene=tsf]	[gene=pyrH]	No	Top
AL009126.3	1721148	327	1721146	1721148		[gene=frr]	[gene=uppS]	No	Top
AL009126.3	1727103	377	1727102	1727104		[gene=proS]	[gene=polC]	No	Top
AL009126.3	1736845	1040	1736844	1736845		[gene=rbfA]	[gene=truB]	No	Top
AL009126.3	1739244	571	1739243	1739245		[gene=rpsO]	[gene=pnpA]	No	Top
AL009126.3	1741542	856	1741540	1741544		[gene=pnpA]	[gene=ylxY]	No	Top
AL009126.3	1749304	334	1749303	1749304		[gene=dapA]	[gene=rnjB]	No	Top
AL009126.3	1751124	353	1751123	1751124		[gene=rnjB]	[gene=tepA]	No	Top
AL009126.3	1765749	579	1765747	1765749		[gene=recA]	[gene=pbpX]	No	Top
AL009126.3	1768901	670	1768898	1768903		[gene=rny]	[gene=pdeB]	No	Top
AL009126.3	1774836	203	1774836	1774836		[gene=ricA]	[gene=cotE]	No	Top
AL009126.3	1879800	557	1879799	1879801		[gene=glnA]	[gene=ynxB]	No	Top
AL009126.3	1917569	594	1917566	1917572	[gene=ncrF]			Yes	Top
AL009126.3	1917576	254	1917576	1917576		[gene=lexA]		No	Complement
AL009126.3	1921903	887	1921902	1921904		[gene=tktA]	[gene=pcfA]	No	Top
AL009126.3	1922835	328	1922834	1922836		[gene=yneF]	[gene=ccdA]	No	Top
AL009126.3	1929452	680	1929452	1929453		[gene=citB]	[gene=yneN]	No	Top
AL009126.3	2003272	369	2003272	2003272		[gene=yoeC]		Yes	Complement
AL009126.3	2018520	209	2018520	2018520		[gene=yoxD]	[gene=rtp]	No	Complement
AL009126.3	2079209	3474	2079190	2079211		[gene=bsrF]		Yes	Top
AL009126.3	2086032	211	2086032	2086032		[gene=yocA]		No	Top
AL009126.3	2092848	97	2092847	2092848		[gene=walL]		No	Complement
AL009126.3	2095899	2023	2095897	2095903		[gene=ssrSA]	[gene=recQ]	Yes	Complement
AL009126.3	2107462	753	2107461	2107463		[gene=odhB]		No	Complement
AL009126.3	2128466	252	2128466	2128467		[gene=noxC]		No	Top
AL009126.3	2135427	556	2135427	2135428		[gene=deoD]	[gene=ldcB]	No	Complement
AL009126.3	2190746	585	2190745	2190746				Yes	Top
AL009126.3	2204029	156	2204029	2204029		[gene=yopS]		No	Top
AL009126.3	2219843	407	2219842	2219844	[gene=apbT]			Yes	Top
AL009126.3	2269480	527	2269479	2269481		[gene=sunA]	[gene=sunT]	No	Complement
AL009126.3	2283686	159	2283686	2283686			[gene=yokC]	Yes	Complement
AL009126.3	2308163	2834	2308162	2308165		[gene=cspD]	[gene=ypzA]	No	Top
AL009126.3	2331268	633	2331268	2331273		[gene=rnpB]	[gene=rlmKB]	Yes	Complement
AL009126.3	2331319	15127	2331316	2331322		[gene=rnpB]	[gene=rlmKB]	Yes	Complement
AL009126.3	2338829	899	2338827	2338830		[gene=yppF]		Yes	Top
AL009126.3	2344227	559	2344227	2344227		[gene=ponA]		No	Top
AL009126.3	2346174	684	2346173	2346175		[gene=asnS]	[gene=dnaD]	No	Complement
AL009126.3	2347619	436	2347619	2347620		[gene=aspB]	[gene=asnS]	No	Complement
AL009126.3	2381190	247	2381190	2381190			[gene=cheR]	Yes	Complement
AL009126.3	2385458	5544	2385457	2385461		[gene=hbs]	[gene=folEA]	No	Complement
AL009126.3	2388914	240	2388913	2388914			[gene=yphE]	Yes	Complement
AL009126.3	2394472	464	2394471	2394473	[gene=fni]			Yes	Complement
AL009126.3	2402009	410	2402008	2402010		[gene=gudB]	[gene=ypdA]	No	Complement
AL009126.3	2410016	697	2410016	2410017		[gene=fer]		No	Top
AL009126.3	2412700	251	2412700	2412701		[gene=serA]		No	Top
AL009126.3	2427374	205	2427373	2427374		[gene=ypzK]		Yes	Complement
AL009126.3	2435318	597	2435316	2435319		[gene=ppiB]		No	Complement
AL009126.3	2446356	466	2446356	2446357		[gene=pupG]	[gene=dacF]	No	Complement
AL009126.3	2461577	219	2461577	2461578		[gene=yqkC]		No	Complement
AL009126.3	2480706	776	2480705	2480706		[gene=gndA]		No	Complement
AL009126.3	2493023	195	2493022	2493023		[gene=brxB]	[gene=artP]	No	Complement
AL009126.3	2528307	227	2528306	2528308		[gene=folD]	[gene=xseA]	No	Complement
AL009126.3	2538068	1139	2538068	2538069		[gene=efp]	[gene=yqhV]	No	Complement
AL009126.3	2543407	325	2543406	2543408		[gene=mntR]	[gene=yqhO]	No	Complement
AL009126.3	2574342	933	2574341	2574343		[gene=rpmGA]	[gene=folN]	No	Complement
AL009126.3	2577211	236	2577211	2577212		[gene=yqzC]		No	Top
AL009126.3	2581736	234	2581736	2581736		[gene=pbpA]	[gene=pstS]	No	Complement
AL009126.3	2585394	2239	2585392	2585396		[gene=sodA]	[gene=yqgE]	No	Complement
AL009126.3	2587899	623	2587897	2587900		[gene=yqgA]		No	Complement
AL009126.3	2590280	373	2590279	2590280		[gene=ispG]		No	Top
AL009126.3	2600180	63	2600179	2600180		[gene=sigA]	[gene=cccA]	No	Complement
AL009126.3	2614456	346	2614455	2614457		[gene=phoH]	[gene=pgpH]	No	Complement
AL009126.3	2616950	216	2616949	2616950		[gene=yqfB]	[gene=yqfC]	No	Complement
AL009126.3	2619865	2662	2619863	2619885		[gene=yqeY]	[gene=nfeDA]	No	Complement
AL009126.3	2621637	312	2621636	2621637		[gene=mtaB]		No	Complement
AL009126.3	2625997	1477	2625996	2625998		[gene=dnaK]	[gene=dnaJ]	No	Complement
AL009126.3	2630875	241	2630875	2630876		[gene=lepA]	[gene=hemN]	No	Complement
AL009126.3	2636119	4966	2636117	2636120		[gene=rpsT]		Yes	Top
AL009126.3	2642084	275	2642083	2642085		[gene=yqeM]		No	Complement
AL009126.3	2678343	254	2678342	2678344	[gene=ratA]		[gene=yqbNn]	Yes	Complement
AL009126.3	2697097	221	2697097	2697098				Yes	Top
AL009126.3	2791440	723	2791439	2791441	[gene=pbpI]	[gene=greA]		No	Complement
AL009126.3	2797051	778	2797050	2797052		[gene=yrzB]	[gene=yrrL]	No	Complement
AL009126.3	2800853	562	2800852	2800855		[gene=tboA]	[gene=alaS]	Yes	Complement
AL009126.3	2814490	3287	2814483	2814493		[gene=ssrSB]	[gene=tcdA]	Yes	Complement
AL009126.3	2817867	475	2817866	2817868		[gene=tboH]	[gene=hisS]	Yes	Complement
AL009126.3	2820047	275	2820046	2820047		[gene=dtd]		No	Complement
AL009126.3	2822851	441	2822851	2822851		[gene=apt]	[gene=rsh]	No	Complement
AL009126.3	2826860	471	2826860	2826861		[gene=secDF]	[gene=yrvC]	No	Complement
AL009126.3	2854837	3631	2854835	2854840		[gene=rpmA]	[gene=spo0B]	No	Complement
AL009126.3	2857718	290	2857717	2857718		[gene=minD]	[gene=spoIVFA]	No	Complement
AL009126.3	2869342	630	2869341	2869342		[gene=tboV]	[gene=valS]	Yes	Complement
AL009126.3	2879858	264	2879858	2879859		[gene=engB]		No	Complement
AL009126.3	2884734	624	2884733	2884735		[gene=clpX]	[gene=lonB]	No	Complement
AL009126.3	2886254	1597	2886251	2886255		[gene=tig]	[gene=clpX]	No	Complement
AL009126.3	2897043	58	2897043	2897043		[gene=tboILV]	[gene=ilvB]	Yes	Complement
AL009126.3	2899768	297	2899768	2899769		[gene=trnSL-Arg2]		Yes	Complement
AL009126.3	2899814	6248	2899813	2899816		[gene=trnSL-Arg2]		Yes	Complement
AL009126.3	2905532	269	2905531	2905532		[gene=sdhB]	[gene=ysmA]	No	Complement
AL009126.3	2910808	206	2910807	2910808		[gene=kswC]	[gene=lysCA]	Yes	Complement
AL009126.3	2912972	762	2912971	2912973		[gene=trxA]	[gene=uvrC]	No	Complement
AL009126.3	2930521	249	2930521	2930522			[gene=pheS]	Yes	Complement
AL009126.3	2952186	4562	2952185	2952189		[gene=rplT]	[gene=ysdA]	No	Complement
AL009126.3	2953413	585	2953411	2953414	[locus_tag=BSU_misc_RNA_47]		[gene=infC]	Yes	Complement
AL009126.3	2959213	354	2959212	2959213		[gene=thrS]		No	Complement
AL009126.3	2961320	468	2961319	2961321	[gene=tboT]		[gene=thrS]	Yes	Complement
AL009126.3	2961401	271	2961398	2961401	[gene=tboT]		[gene=thrS]	Yes	Complement
AL009126.3	2966339	568	2966338	2966341		[gene=speD]	[gene=nrdR]	No	Complement
AL009126.3	2978691	1955	2978689	2978692		[gene=mdh]	[gene=phoP]	No	Complement
AL009126.3	2984274	245	2984274	2984274		[gene=ytzA]		No	Complement
AL009126.3	2984747	586	2984746	2984747		[gene=pyk]	[gene=ytzA]	No	Complement
AL009126.3	2987695	234	2987694	2987695		[gene=accA]	[gene=pfkA]	No	Complement
AL009126.3	3015071	717	3015070	3015072		[gene=ackA]	[gene=moaB]	No	Complement
AL009126.3	3017654	1575	3017649	3017655		[gene=tpx]	[gene=ytxK]	No	Complement
AL009126.3	3019500	168	3019500	3019501		[gene=yteJ]	[gene=ytfI]	No	Complement
AL009126.3	3036375	2433	3036354	3036376		[gene=rpsD]		No	Top
AL009126.3	3036562	320	3036561	3036562		[gene=tyrS]		No	Complement
AL009126.3	3037899	178	3037899	3037899	[gene=tboY]		[gene=tyrS]	Yes	Complement
AL009126.3	3044115	192	3044115	3044115		[gene=ccpA]	[gene=motP]	No	Complement
AL009126.3	3045406	356	3045405	3045406		[gene=aroX]	[gene=ccpA]	No	Complement
AL009126.3	3046720	251	3046719	3046720		[gene=brxJ]	[gene=aroX]	No	Complement
AL009126.3	3059516	200	3059515	3059517		[gene=trmB]	[gene=ytnP]	No	Complement
AL009126.3	3102174	186	3102174	3102176		[gene=ytwF]		No	Complement
AL009126.3	3102587	285	3102587	3102588		[gene=leuS]	[gene=ytwF]	No	Complement
AL009126.3	3129146	586	3129145	3129147		[gene=mswG]	[gene=metK]	Yes	Complement
AL009126.3	3129188	221	3129187	3129188		[gene=mswG]	[gene=metK]	Yes	Complement
AL009126.3	3136185	367	3136185	3136187		[gene=dps]	[gene=ytkC]	No	Complement
AL009126.3	3137450	311	3137450	3137451		[gene=luxS]	[gene=ytkA]	No	Complement
AL009126.3	3148845	375	3148844	3148845		[gene=menB]	[gene=menE]	No	Complement
AL009126.3	3171843	575	3171843	3171844		[gene=trnB-Ser2]	[gene=glgB]	Yes	Complement
AL009126.3	3171975	29194	3171975	3171979		[gene=trnB-Asn]	[gene=trnB-Glu]	Yes	Complement
AL009126.3	3172068	190	3172066	3172068		[gene=trnB-Ile2]	[gene=trnB-Ser2]	Yes	Complement
AL009126.3	3172154	22285	3172151	3172156		[gene=trnB-Gly2]	[gene=trnB-Asn]	Yes	Complement
AL009126.3	3172246	33855	3172246	3172251		[gene=trnB-His]	[gene=trnB-Ile2]	Yes	Complement
AL009126.3	3172330	857	3172330	3172331		[gene=trnB-Phe]	[gene=trnB-Gly2]	Yes	Complement
AL009126.3	3172421	254	3172420	3172422		[gene=trnB-Asp]	[gene=trnB-His]	Yes	Complement
AL009126.3	3172690	672	3172681	3172690		[gene=trnB-Met3]	[gene=trnB-Met2]	Yes	Complement
AL009126.3	3172870	381	3172869	3172870		[gene=trnB-Ala]	[gene=trnB-Met3]	Yes	Complement
AL009126.3	3173217	148	3173217	3173218		[gene=trnB-Gly1]	[gene=trnB-Arg]	Yes	Complement
AL009126.3	3173403	6148	3173398	3173403		[gene=trnB-Lys]	[gene=trnB-Gly1]	Yes	Complement
AL009126.3	3173451	331	3173451	3173451	[gene=trnB-Leu1]	[gene=trnB-Lys]	[gene=trnB-Gly1]	Yes	Complement
AL009126.3	3173992	301	3173992	3173992	[gene=rrnB-23S]		[gene=rrnB-5S]	Yes	Complement
AL009126.3	3177019	866	3177019	3177023		[gene=rrnB-16S]	[gene=rrnB-23S]	Yes	Complement
AL009126.3	3179267	337	3179266	3179268		[gene=tswC]	[gene=thiT]	Yes	Top
AL009126.3	3194453	1434	3194453	3194455		[gene=trnSL-Ala1]		Yes	Complement
AL009126.3	3220690	948	3220689	3220692		[gene=pgi]	[gene=yugM]	No	Complement
AL009126.3	3223430	215	3223430	3223430		[gene=bdhJ]	[gene=bdhK]	No	Complement
AL009126.3	3225135	1484	3225134	3225137		[gene=yugI]		No	Complement
AL009126.3	3259363	345	3259361	3259363		[gene=pncB]	[gene=pdeH]	No	Complement
AL009126.3	3276088	4434	3276085	3276088		[gene=yukE]	[gene=yukD]	No	Complement
AL009126.3	3279501	247	3279501	3279502		[gene=ald]	[gene=yukJ]	No	Top
AL009126.3	3302626	522	3302623	3302626		[gene=trxBB]	[gene=guaC]	No	Top
AL009126.3	3305525	311	3305525	3305526		[gene=sufA]	[gene=paiA]	No	Complement
AL009126.3	3310761	794	3310760	3310762		[gene=yutI]		No	Top
AL009126.3	3320289	538	3320288	3320290		[gene=lipA]		Yes	Complement
AL009126.3	3355479	105	3355478	3355479		[gene=sufB]	[gene=yuzN]	No	Complement
AL009126.3	3361729	74	3361729	3361729		[gene=metQ]	[gene=yurZ]	No	Complement
AL009126.3	3364345	308	3364343	3364346		[gene=mswH]	[gene=metN]	Yes	Complement
AL009126.3	3379067	507	3379067	3379067	[gene=yusU]	[gene=feuV]		Yes	Complement
AL009126.3	3419455	334	3419453	3419455		[gene=fhuD]		No	Top
AL009126.3	3445441	151	3445441	3445442		[gene=iolW]		No	Top
AL009126.3	3450665	333	3450662	3450665		[gene=ssrA]	[gene=yvaG]	Yes	Complement
AL009126.3	3450710	5821	3450708	3450714		[gene=ssrA]	[gene=yvaG]	Yes	Complement
AL009126.3	3450887	310	3450886	3450888	[gene=ssrA]		[gene=yvaG]	Yes	Complement
AL009126.3	3450997	1540	3450953	3450999	[gene=ssrA]			Yes	Complement
AL009126.3	3455048	656	3455046	3455049		[gene=secG]	[gene=estA]	No	Complement
AL009126.3	3476516	1752	3476514	3476518		[gene=eno]		No	Complement
AL009126.3	3481599	1423	3481598	3481601		[gene=gapA]	[gene=pgk]	No	Complement
AL009126.3	3492757	766	3492757	3492758		[gene=lutC]	[gene=yvbX]	No	Complement
AL009126.3	3545830	325	3545828	3545832		[gene=trnQ-Arg]		Yes	Complement
AL009126.3	3545885	525	3545885	3545886		[gene=trnQ-Arg]		Yes	Complement
AL009126.3	3546868	1084	3546866	3546869		[gene=clpP]		No	Top
AL009126.3	3573046	266	3573046	3573047			[gene=yvcI]	Yes	Complement
AL009126.3	3574319	1372	3574318	3574320		[gene=cwlO]	[gene=trxB]	No	Complement
AL009126.3	3623898	239	3623898	3623899		[gene=ftsX]	[gene=ctpB]	No	Complement
AL009126.3	3630961	438	3630961	3630963		[gene=hpf]	[gene=secA]	No	Complement
AL009126.3	3644565	266	3644565	3644566		[gene=degU]	[gene=fakBA]	No	Complement
AL009126.3	3648619	418	3648619	3648619		[gene=tagV]		No	Top
AL009126.3	3648621	259	3648621	3648622		[gene=tagO]		No	Complement
AL009126.3	3673525	234	3673524	3673525		[gene=tagH]		No	Complement
AL009126.3	3707718	337	3707718	3707718		[gene=ywsB]	[gene=ywsA]	No	Top
AL009126.3	3747214	578	3747213	3747214		[gene=mbl]	[gene=flhO]	No	Complement
AL009126.3	3777902	748	3777902	3777903		[gene=murAA]	[gene=spoIID]	No	Complement
AL009126.3	3781032	1344	3781031	3781034		[gene=atpC]		No	Complement
AL009126.3	3786553	591	3786553	3786554		[gene=atpE]	[gene=atpF]	No	Complement
AL009126.3	3788393	316	3788390	3788394		[gene=upp]	[gene=atpI]	No	Complement
AL009126.3	3789146	595	3789145	3789147		[gene=glyA]	[gene=upp]	No	Complement
AL009126.3	3797043	517	3797042	3797044	[gene=prmC]	[gene=prfA]		Yes	Complement
AL009126.3	3803036	6719	3803034	3803036		[gene=rpmEA]	[gene=tdk]	No	Complement
AL009126.3	3807704	439	3807703	3807706		[gene=tal]	[gene=murAB]	No	Complement
AL009126.3	3808461	2732	3808457	3808462		[gene=fbaA]	[gene=tal]	No	Complement
AL009126.3	3810647	160	3810647	3810647		[gene=pyrG]		No	Complement
AL009126.3	3812407	817	3812406	3812408		[gene=rpoE]	[gene=pyrG]	No	Complement
AL009126.3	3833606	270	3833606	3833606		[gene=argS]	[gene=narK]	No	Complement
AL009126.3	3847819	391	3847818	3847819		[gene=speB]		No	Complement
AL009126.3	3856711	483	3856711	3856712		[locus_tag=BSU_37569]	[gene=tboTA]	Yes	Complement
AL009126.3	3865308	288	3865308	3865309		[gene=pta]	[gene=cysL]	No	Complement
AL009126.3	3878914	801	3878912	3878917		[gene=rocA]	[gene=rocB]	No	Complement
AL009126.3	3893985	210	3893985	3893985		[gene=ywdK]		No	Complement
AL009126.3	3914277	1761	3914276	3914278		[gene=qoxD]		No	Complement
AL009126.3	3916736	203	3916736	3916736	[gene=qoxB]			Yes	Complement
AL009126.3	3973333	114	3973333	3973333		[gene=cydD]	[gene=nnrA]	No	Complement
AL009126.3	3989912	238	3989912	3989912		[gene=galE]		No	Complement
AL009126.3	4022822	261	4022822	4022822			[gene=yxiF]	Yes	Complement
AL009126.3	4031761	258	4031760	4031761		[gene=yxiE]	[gene=yxxF]	No	Complement
AL009126.3	4035707	525	4035706	4035707			[gene=bglP]	Yes	Complement
AL009126.3	4104942	751	4104942	4104943		[gene=yxaI]		Yes	Top
AL009126.3	4118532	367	4118531	4118533		[gene=gntZ]	[gene=ahpC]	No	Top
AL009126.3	4121059	650	4121058	4121059		[gene=bglA]		No	Complement
AL009126.3	4121106	647	4121105	4121106		[gene=ahpF]		No	Top
AL009126.3	4141475	275	4141475	4141476				Yes	Complement
AL009126.3	4141510	189	4141510	4141511				Yes	Complement
AL009126.3	4141677	768	4141675	4141678		[gene=argI]		No	Complement
AL009126.3	4154747	1360	4154746	4154753		[gene=trnY-Asp]	[gene=walR]	Yes	Complement
AL009126.3	4154878	222	4154878	4154890		[gene=trnY-Asp]	[gene=trnY-Phe]	Yes	Complement
AL009126.3	4154975	158	4154973	4154976		[gene=trnY-Glu]	[gene=trnY-Asp]	Yes	Complement
AL009126.3	4155168	172	4155168	4155168	[gene=trnY-Lys]		[gene=trnY-Glu]	Yes	Complement
AL009126.3	4169168	823	4169167	4169168		[gene=ppaC]		No	Top
AL009126.3	4198556	157	4198556	4198562		[gene=rpsR]	[gene=exoA]	No	Complement
AL009126.3	4207864	564	4207863	4207865		[gene=nocA]		No	Complement
AL009126.3	4213156	540	4213156	4213156		[gene=jag]	[gene=mnmE]	No	Complement
AL009126.3	4215224	266	4215224	4215224		[gene=rpmH]	[gene=rnpA]	No	Complement
